# Loricarioid catfish evolved skin denticles that recapitulate teeth at the structural, developmental, and genetic levels

**DOI:** 10.1101/2021.05.17.444419

**Authors:** Carlos J. Rivera-Rivera, Nadezhda I. Guevara-Delgadillo, Ilham A. Bahechar, Claire A. Shea, Juan I. Montoya-Burgos

## Abstract

The first vertebrate mineralized skeleton was an external bony armor coated with dental structures. The subsequent emergence of a mineralized endoskeleton and of teeth are considered key innovations in the diversification of vertebrates. Although time clouds our understanding of the initial evolution of these mineralized structures, recent re-emergences may shed light on the underlying processes. Loricarioid catfishes are a lineage that, much like the ancestral vertebrates, bear denticle-clad bony armor from head to tail. Loricarioid denticles (LDs) and oral teeth are very similar in superstructure. We show here that other extra-oral dental structures are found as ancestral characters only in lineages that are distantly related to loricarioids such as sharks or coelacanth, indicating that LDs have independently re-emerged in loricarioid catfishes. We investigate whether the similarities between LDs and teeth extend to their developmental and genetic context, and how their development compares to that of other vertebrate integument structures. Our detailed study of the development of LDs, and gene expression analyses through *in situ* hybridization confirm that all 12 genes from the tooth-forming gene regulatory network (oGRN) are expressed in developing LDs in a similar way as they are expressed in developing teeth. We then compare the developmental, structural, and genetic aspects of LD and teeth with that of other integument appendages such as fish scales, shark dermal denticles, feathers and hairs. We find that LDs share all developmental cues with teeth and, to a lesser extent, with the other vertebrate integument structures. Taken together, our results indicate that denticles have re-emerged on the trunk of loricarioid catfishes through the ectopic co-option of the oGRN rather than the resurrection of an ancestral trunk-specific denticle genetic pathway.
