## Supplementary Table 1 for "Loricarioid catfish evolved skin denticles that recapitulate teeth at the structural, developmental, and genetic levels"

### Sheet: Sheet1
Table S1. Primer sequences and locations of the ISH RNA probes used in this study.
Marker	Probe Location	Forward (5’-3’)	Reverse (5’-3’)	Probe length
bmp2b	Exon / 3’ UTR boundary	CTACCATGCCTTTTACTGCC	GCCACGTTTGGAGAAGATCA	556
		CCATGCCATTGTACAGACCC		510
bmp4	Exon / 3’ UTR boundary	ACAGCAACATTCCCAAGGCC	GCTGTCTGGGAGGTTATGCA	548
ctnnb1	5’ UTR / Exon boundary	CGCCATCTTACTTTGCTCGC	AGGGTTTCTGGGAACATGGC	510
dlx2a	Exon / 3’ UTR boundary	GAAGAACGGAGAAATTCCGC	AGCTATGGCTTTATGCTCCG	564
eda	Exon / 3’ UTR boundary	TGAACTTCACGGACATAGCG	GGAGTCTTTGAGCTGATTGGC	421
edar	5’ UTR / Exon boundary	ATCATACTCATGCTACGTGG	GTCATAAAGACTGTGATGCG	460
fgf10a	Exon / 3’ UTR boundary	AGGAATTTGGCACCGATTGC	TGCAGAGTGTATTGCTTGCG	425
	5’ UTR / Exon boundary	ACTTGTTCGACCAGAATCCC	CGGTGCCATTCTTATCAATC	499
fgf3	5’ UTR / Exon boundary	GCAGATTAAAGAGGACACGG	GCGACCTTTGTCATTCATAG	494
notch2	Exon / 3’ UTR boundary	AGTCCCGTGGATAAATACCC	CTAGTACAATTTCCCGTCCG	524
pitx2	Exon / 3’ UTR boundary	CTCGATGAACTCGATCAGCC	CCGTGCGTAATTTAATTGGG	549
runx2a	Exon / 3’ UTR boundary	CATACCATACATACCTGCCC	GCCACACTGTGCATAAATTG	476
shha	Exon / 3’ UTR boundary	GGATTTACGACGTCGAGCG	CGCGCCAATAAATTACCGA	493
sox10	5’ UTR / Exon boundary	TCTGACGGTGGTAAAGCGCAGATCAAG	GGGTCTCGATCTGAATCTGGTTCAACCC	692
sparc	5’ UTR / Exon boundary	GAACGTCCTGGTCACACTGTAC	TACAAGGTCCATCAGACTTCGTGC	709
C. J. Rivera-Rivera, N. I. Guevara-Delgadillo, I. A. Bahechar, C. A. Shea, J. I. Montoya-Burgos, The oral tooth developmental program is co-opted to form teeth in the trunk
